# *PITAR*, a DNA damage-inducible Cancer/Testis long noncoding RNA, inactivates p53 by binding and stabilizing TRIM28 mRNA

**DOI:** 10.1101/2023.04.11.536370

**Authors:** Samarjit Jana, Mainak Mondal, Sagar Mahale, Bhavana Gupta, Kaval Reddy Prasasvi, Lekha Kandasami, Neha Jha, Abhishek Chowdhury, Vani Santosh, Chandrasekhar Kanduri, Kumaravel Somasundaram

## Abstract

In tumors with WT p53, alternate mechanisms of p53 inactivation are reported. Here, we have identified a long noncoding RNA, PITAR (*p*53 *I*nactivating *T*RIM28 *a*ssociated *R*NA), as an inhibitor of p53. PITAR is an oncogenic Cancer/testis lncRNA and is highly expressed in glioblastoma (GBM) and glioma stem-like cells (GSC). We establish that TRIM28 mRNA, which encodes a p53-specific E3 ubiquitin ligase, is a direct target of PITAR. PITAR interaction with TRIM28 RNA stabilized TRIM28 mRNA, which resulted in increased TRIM28 protein levels and reduced p53 steady-state levels due to enhanced p53 ubiquitination. DNA damage activated PITAR, in addition to p53, in a p53-independent manner, thus creating an incoherent feedforward loop to inhibit the DNA damage response by p53. While PITAR silencing inhibited the growth of WT p53 containing GSCs in vitro and reduced glioma tumor growth in vivo, its overexpression enhanced the tumor growth in a TRIM28-dependent manner and promoted resistance to Temozolomide. Thus, we establish an alternate way of p53 inactivation by PITAR, which maintains low p53 levels in normal cells and attenuates the DNA damage response by p53. Finally, we propose PITAR as a potential GBM therapeutic target.
