## Supplementary Table 8.xlsx for "*PITAR*, a DNA damage-inducible Cancer/Testis long noncoding RNA, inactivates p53 by binding and stabilizing TRIM28 mRNA"

### Sheet: Sheet1
Supplementary Table 8: In-silico prediction of RNA-RNA interaction site between TRIM28 and PITAR using IntaRNA tools.
	TRIM28				FAM95B1
	Target	Start(T)	End(T)	Unfolding Energy	Query	Start (Q)	End (Q)	Unfolding Energy	Hybridization Energy	Energy
	TRIM28	199	225	5.78 kcal/mol	FAM95B1	1395	1421	10.75 kcal/mol	-45.02 kcal/mol	-28.49 kcal/mol
	(1-1800)				(1-1800)
	TRIM28	1604	1681	22.49 kcal/mol	FAM95B1	1303	1381	22.27 kcal/mol	-83.75 kcal/mol	-38.99 kcal/mol
	(1680-3424)				(1-1800)
	TRIM28	1603	1686	32.11 kcal/mol	FAM95B1	101	177	17.66 kcal/mol	-72.61 kcal/mol	-22.84 kcal/mol
	(1-1800)				(1620-3360)
	TRIM28	1248	1275	7.04 kcal/mol	FAM95B1	368	393	7.17 kcal/mol	-39.1 kcal/mol	-24.89 kcal/mol
	(1680-3424)				(1620-3360)
	TRIM28	841	883	28.14 kcal/mol	FAM95B1	110	152	11.5 kcal/mol	-56.93 kcal/mol	-17.29 kcal/mol
	(1-1800)				(3180-4357)
	TRIM28	1305	1355	15.08 kcal/mol	FAM95B1	545	620	28.24 kcal/mol	-63.05 kcal/mol	-19.73 kcal/mol
	(1680-3424)				(3180-4357)
