## Supplementary Table 9.xlsx for "*PITAR*, a DNA damage-inducible Cancer/Testis long noncoding RNA, inactivates p53 by binding and stabilizing TRIM28 mRNA"

### Sheet: Primers
Primer for qRT-PCR	5’ Sequence 3’
FAM95B1_Exn1 Forword	CCAGGGTCTGCTTAGAGAGG
FAM95B1_Exn1 Reverse	AGGCTACCACTAAGCCACAG
FAM95B1 Forward	CGACCTGGTGCACAACTTTA
FAM95B1 Reverse	CTCAGCACAAACGCATCACT
TP53 Forward	CCTCAGCATCTTATCCGAGTGG
TP53 Reverse	TGGATGGTGGTACAGTCAGAGC
MDM2 Forward	TGTTTGGCGTGCCAAGCTTCTC
MDM2 Reverse	CACAGATGTACCTGAGTCCGATG
CDKN1A Forward	AGGTGGACCTGGAGACTCTCAG
CDKN1A Reverse	TCCTCTTGGAGAAGATCAGCCG
GAPDH Forward	GTCTCCTCTGACTTCAACAGCG
GAPDH Reverse	ACCACCCTGTTGCTGTAGCCAA
TRIM28 forward	CAAGATTGTGGCAGAGCGTCCT
TRIM28 reverse	CATAGCCTTCCTGCACCTCCAT
RPL35 Forward	TGCCCGTGTTCTCACAGTTA
RPL35 Reverse	CAGGGGCTTGTACTTCTTGC
ATP5G Forward	ACAGCAACTTCCCACTCCAG
ATP5G Reverse	ACTTGGCTGCTGTGTCAATG
TRIM28 3'UTR_Forward	CAGGAGCTGTCTGGTGGC
TRIM28 3'UTR_Reverse	GAGTGGGGATGGGGTGAC
Site-directed Mutagenesis primer
Q5SDM FAM95B1_Exn1_Forward	AGGTCGGACCCTGTGAGG
Q5SDM FAM95B1_Exn1_Reverse	ATAGACTGTTACCATCTCTCTAGCC
Q5SDM TRIM28_Forward	CATCCCCCAGTTCCTCACGATATG
Q5SDM TRIM28_Reverse	CTGGCCATGGGGGCTCCA
Invitro Transcription primer
T7_FAM95B1_ Forward	TAATACGACTCACTATAGGGCTGCCATAGTGGAAGTTTCTC
T7_FAM95B1_ Reverse	TAATACGACTCACTATAGGGCTAAGGCAACCAAGGCAGAG
TRIM28 3'UTR _Forward	TAATACGACTCACTATAGGGCTGAGTTCCCAGGAGCTGTC
TRIM28 3'UTR _Reverse	ATACAGTCAATAAACCAGGC
Cloning primer
FAM95B1_ Exon1 forward	CCCAAGCTTGTCAGCCAGGGTCTGCTTAG
FAM95B1_ Exon1 reverse	CCGCTCGAGCTAAGGCAACCAAGGCAGAG
siRNA & shRNA
siPITAR#1	GAAGCAUCCUUCCUGAUCAdTdT
siPITAR#2	CAGACUUCCUGUACUACCUdTdT
siPITAR#3	GUAGCAAGAAGAGGUCUCAdTdT
shp53 #1	CCGGGTCCAGATGAAGCTCCCAGAACTCGAGTTCTGGGAGCTTCATCTGGACTTTTT
shp53 #2	CCGGCACCATCCACTACAACTACATCTCGAGATGTAGTTGTAGTGGATGGTGTTTTT

### Sheet: ChIRP_probe
ChIRP Probe (Biotin TEG)	5’ Sequence 3’
FAM95B1 Antisense1	caccaagacctgcactactc
FAM95B1 Antisense2	tgacaaggctaccactaagc
FAM95B1 Antisense3	agactgttaccatctctcta
FAM95B1 Antisense4	gacacttgaaaagcgggacc
FAM95B1 Antisense5	ttttctgagtcctgagacag
FAM95B1 Antisense6	cttgccacaaaatgtgcaca
FAM95B1 Antisense7	cacaatagcagttctgggtt
FAM95B1 Antisense8	gattcctggagggaaccttg
FAM95B1 Antisense9	ccagatttcttctggtcatt
FAM95B1 Antisense10	caggtaaggacagtgtgcta
FAM95B1 Antisense11	accaagagacaacccctaac
FAM95B1 Antisense12	gtttaggtttacctaggact
FAM95B1 Antisense13	aaatgggactcccttgtaga
FAM95B1 Antisense14	ctgtgctgtcatatcctaag
LacZ_1	TCACGACGTTGTAAAACGAC
LacZ_2	ATTAAGTTGGGTAACGCCAG
LacZ_3	AGGTTACGTTGGTGTAGATG
LacZ_4	AATGTGAGCGAGTAACAACC
LacZ_5	GTAGCCAGCTTTCATCAACA
LacZ_6	AATAATTCGCGTCTGGCCTT
LacZ_7	AGATGAAACGCCGAGTTAAC
LacZ_8	AATTCAGACGGCAAACGACT
LacZ_9	TTTCTCCGGCGCGTAAAAAT
LacZ_10	ATCTTCCAGATAACTGCCGT
LacZ_11	AACGAGACGTCACGGAAAAT
LacZ_12	GCTGATTTGTGTAGTCGGTT
